# Different forms of autophagy restrict neurite outgrowth in disparate compartments in a single neuron

**DOI:** 10.64898/2026.08.24.746867

**Authors:** Sohitri Mukherjee, Andrea Cuentas-Condori, Daniel A. Colón-Ramos, Andrea K.H. Stavoe

**Affiliations:** Department of Neurobiology and Anatomy, McGovern Medical School, University of Texas Health Science Center at Houston, Houston, TX; Department of Cell Biology and Department of Neuroscience, Yale University, New Haven, CT; Wu Tsai Institute, Yale University, New Haven, CT; Instituto de Neurobiología, Recinto de Ciencias Médicas, Universidad de Puerto Rico, San Juan 00901, Puerto Rico

## Abstract

Autophagy is a degradative pathway that is critical in neurons to maintain their homeostasis and to direct nervous system development. Neurons are large, highly polarized cells with distinct compartments that perform discrete functions. How an individual neuron can differentially mobilize autophagy in the axon, dendrite, and cell body is unknown. Here we interrogate the role of autophagy in the neurodevelopment of a single neuron in *Caenorhabditis elegans* to identify how the spatial compartmentalization of neuronal autophagy ultimately restricts neurite outgrowth in multiple neuronal compartments. However, while canonical autophagy restricts dendrite outgrowth, noncanonical forms of autophagy appear to restrain neurite outgrowth in the axon and soma. Through mutant analysis of the autophagy pathway, we identify that WIPI2-independent autophagy modulates ectopic neurite formation in the soma and that ATG9-independent autophagy regulates axon arborization. Further, we find that unrelated lipid scramblases can compensate for the loss of ATG9 in axon arborization. Our data indicate that neurons marshal both canonical and non-canonical autophagy to spatially control development of separate compartments.
