## Supplemental Table 1 for "Different forms of autophagy restrict neurite outgrowth in disparate compartments in a single neuron"

### Sheet: Sheet1
Gene name in paper	Official C. elegans gene name	Mammalian ortholog	Allele	Lesion	Protein Effect	WT Genetic Sequence	mutant genetic sequence
atg-101	epg-9	Atg101	bp320	Q109, Q182, Q136 to ochre stop	Putative null	aaaaatgcgtCaacgcgtcgc	aaaaatgcgtTaacgcgtcgc
atg-13	atg-13	Atg13	bp414	Splice site - first exon/intron	Putative null	tataattcagGtatttataat	tataattcagAtatttataat
atg-9	atg-9	Atg9A	bp564	Q235 to stop	Putative null	tgccgacgatCagctgcccaa	tgccgacgatTagctgcccaa
			ola274	gfp11x3 insertion	endogenously tagged	ctttagctctTAGattttct	linker-gfp11-gfp11-gfp11 inserted in front of TAG stop codon	ggaggggcatccgcagggggaggtcgcgatcacatggtcctgcatgagtatgtgaacgccgccgggatcactggtggctctggaggtagagatcatatggttctccacgaatacgttaacgccgcaggcatcactggcggtagtggaggacgcgaccatatggtactacatgaatatgtcaatgcagccggaataacc
			zny33	Q11 to stop	Putative null	acgggcatatCAGgtaattttt	CAG to "tgagaattctag"
atg-14	epg-8	Atg14	zny40	V238 to stop	Putative null	tcacactttcCACgttgacatca	CAC to "gctagcttatcacttagtcacctctgctctggacaaacttccccta"
atg-3	atg-3	Atg3	bp412	G32E	Hypomorph	cgtgaaaccgGagttctaaca	cgtgaaaccgAagttctaaca
			ola521	Deletion (1,864 bp)	Putative null	aatttaaaaagtgctGCC…ACTatactcgtgctattaaattgt	GCC…ACT deleted
vmp-1	epg-3	Vmp1	zny36	I95 to stop	Putative null	tgctcacagccATCtcaatcgggc	ATC to "TGAGAATTCTAA"
wipi-2	atg-18	WIPI1 & WIPI2	gk447069	Q79 to amber stop	Putative null	ggatccttctGagatataact	ggatccttctAagatataact
			zny1	S375A	Phosphodead	tagtcgagcaAGTccgacttcaa	tagtcgagcaGCTccgacAtcTa
			zny2	S375E	Phosphomimetic	tagtcgagcaAGTccgacttcaa	tagtcgagcaGAAccgacAtcTa
			zny8	RR228-229TT	PI3P-binding deficient	ctttgaattcCGACGTggcgtaactc	ctttgaattcACGACAggcgtaactc
wipi-4	epg-6	WIPI3/WDR45L & WIPI4/WDR45	bp242	R54, R161, R161, R129 to opal/umber stop	Putative null	tcttccgatcGgatttgttta	tcttccgatcAgatttgttta
atg-2	atg-2	Atg2	bp576	W715 to opal/umber stop	Putative null	gctcaaattgGcaagttgatc	gctcaaattgAcaagttgatc
kif-1a	unc-104	KIF1A	e1265	D1497N, D1541N	Hypomorph	tgatgatcgaGatttggttat	tgatgatcgaAatttggttat
tmem-41a.1	y71A12c.2	TMEM41A	gk940818	FS65-66X	Frame shift, Putative null	gtaagctgctGAGAAgagaagtactg	gtaagctgct-gagaagtactg
bus-19	bus-19	TMEM41A	e2966	P235L	Moderate Hypomorph	tacattcgccCtcgtgccaat	tacattcgccTtcgtgccaat
egli-1	egli-1	TMEM41B	gk278	Deletion (872 bp)	Putative null	tttccaaaacTTT…AAAagtttcccga	TTT…AAA deleted
bltp-3b	bltp-3b	BLTP3B	gk660281	Q24 to stop	Putative null	aaggatatctGctcgggcttc	aaggatatctActcgggcttc
vps-13A	vps-13A	Vps13A	zny39	K194 to stop	Putative null	ttaccacatcCTTgtgaatcgtc	CTT to "gctagcTTATCACTTAGTCACCTCTGCTCTGGACAAACTTCCCcta"
